# Comprehensive Characterization of the Promoter Proximal Proteome of Single Copy Locus *FOXP2*

**DOI:** 10.1101/2025.07.10.663086

**Authors:** Tim MG MacKenzie, Lucia Ramirez, Ruiqi Jian, Lihua Jiang, Michael P Snyder

## Abstract

Determining the proteins interacting with sequence-defined chromatin segments is a critical step in understanding gene expression and developing experimental interventions in the process. We used genetically targeted proximity labeling with dCas9-APEX2 to specifically biotinylate the promoter proximal proteome of the single copy locus *FOXP2* in live HEK293 cells. To identify labeled proteins in a discovery-based manner, we utilized quantitative mass spectrometry. Specifically, online 2D-LC coupled directly to a tribrid mass spectrometer to enable real-time database searching synchronous precursor selection MS3 provided deep proteome coverage and accurate quantitation via isobaric tandem mass tags. We inferred 6,039 proteins from our sample using Proteome Discoverer and performed bioinformatic analysis on quantified proteins to identify 373 significantly enriched proteins at the active promoter (Storey-*q*<.05, FC>1.2). These proteins were enriched for transcription factors and components of the spliceosome. To validate our candidate transcriptional regulators, we utilized computationally predicted transcription factor binding and the >200 ChIP-Seq experiments performed in HEK293 cells by ENCODE. In addition to validating several candidate transcription factors as binders of the targeted genomic locus, we identify IRF2BP2 as a negative regulator of *FOXP2* transcription.
