## Supplementary material for "Comprehensive Characterization of the Promoter Proximal Proteome of Single Copy Locus *FOXP2*": Table S4

### Sheet: DAVID GO
Functional Annotation Clustering				Functional Annotation Chart				used all identified proteins as background list
Cluster 1 enrichment score: 4.84	BH corrected p	-log10p		Category - Term	BH adjusted p	-log10p		B.T. Sherman, M. Hao, J. Qiu, X. Jiao, M.W. Baseler, H.C. Lane, T. Imamichi and W. Chang. DAVID: a web server for functional enrichment analysis and functional annotation of gene lists (2021 update). Nucleic Acids Research. 23 March 2022. doi:10.1093/nar/gkac194.
BP - mRNA splicing via spliceosome	4.2e-06	5.37675		MF - RNA binding	1.4e-10	9.85387
BP mRNA processing	2.6e-05	4.58503		CC - nucleoplasm	1.2e-09	8.92082
BP mRNA splicing	4e-05	4.39794		CC - nucleolus	1.6e-08	7.79588
CC spliceosome	0.0007	3.1549		CC - nucleus	6.7e-08	7.17393
				BP - mRNA splicing, via spliceosome	4.2e-06	5.37675
Cluster 2 enrichment score: 3.75				BP - mRNA processing	2.6e-05	4.58503
GTPase activity	0.00059	3.22915		BP - mRNA splicing	4e-05	4.39794
GTP binding	0.0013	2.88606		CC - nucleosome core	0.00042	3.37675
				BP - ribosome biogenesis	0.00048	3.31876
Cluster 3 enrichment score: 3.75				MF - GTPase activity	0.00059	3.22915
Transcription	0.0078			CC - spliceosome	0.0007	3.1549
Transcription regulation	0.01	2		BP - transcription	0.0078	2.10791
DNA-binding	0.025	1.60206
FC>1.2, ignoring significance
Functional Annotation Clustering				Functional Annotation Chart ignoring q value
Cluster 1 enrichment score 24.16				Category - term	BH adj. p	-log10p
	BH adj. p	-log10 p		MF - RNA binding	4.8e-75	74.3188
BP - mRNA splicing	5e-31	30.301		CC - nucleoplasm	5.1e-75	74.2924
BP - mRNA processing	3.4e-30	29.4685		CC - nucleus	6.4e-69	68.1938
BP - mRNA splicing, via spliceosome	4.4e-24	23.3565		BP - mRNA splicing	5e-31	30.301
BP - RNA splicing	1.2e-21	20.9208		BP - mRNA processing	3.4e-30	29.4685
BP mRNA processing	8e-21	20.0969		BP - transcription	7e-27	26.1549
CC - spliceosome	6.2e-17	16.2076		MF - RNA binding	2.6e-26	25.585
CC - spliceosomal complex	4e-13	12.3979		BP - mRNA splicing, via spliceosome	4.4e-24	23.3565
				BP - transcription regulation	2.6e-23	22.585
cluster 2, enrichment score 14.12				CC - nuclear speck	1.1e-22	21.9586
BP - Transcription	7e-27	26.1549		BP - RNA splicing	1.2e-21	20.9208
BP - transcription regulation	2.6e-23	22.585		MF - ribonucleoprotein	3.1e-20	19.5086
MF - DNA-binding	3.6e-16	15.4437		CC - spliceosome	6.2e-17	16.2076
BP - regulation of transcription by RNA polymerase II	4.2e-14	13.3768		MF - DNA-binding	3.6e-16	15.4437
MF - RNA polymerase II cis-regulatory region sequence-specific DNA binding	2.7e-06	5.56864		MF - protein binding	3.9e-15	14.4089
CC - Chromatin	1.7e-06	5.76955		BP - regulation of transcription by RNA polymerase II	4.2e-14	13.3768
MF - DNA-binding transcription factor activity, RNA polymerase II-specific	4e-06	5.39794		BP - rRNA processing	1e-13	13
MF - sequence-specific double-stranded DNA binding	0.00049	3.3098		CC - small subunit processome	2.1e-12	11.6778
				BP - ribosome biogenesis	2.9e-12	11.5376
cluster 3, enrichment score 10.03				MF - ribosomal protein	8.1e-12	11.0915
MF - ribonucleoprotein	3.1e-20	19.5086		MF - structural constituent of ribosome	2.2e-11	10.6576
MF - structural constitutent of ribosome	2.2e-11	10.6576		BP - translation	1.3e-09	8.88606
MF - ribosomal protein	8.1e-12	11.0915		MF - mRNA binding	4.3e-09	8.36653
BP - translation	1.3e-09	8.88606		CC - chromosome	1.6e-08	7.79588
CC - cytosolic large ribosomal subunit	1.6e-08	7.79588		CC - mitochondrion	1.6e-08	7.79588
CC - cytosolic ribosome	9.2e-06	5.03621		CC - cytosolic large ribosomal subunit	1.6e-08	7.79588
BP - cytoplasmic translation	7.8e-05	4.10791		MF - RNA polymerase II cis-regulatory region sequence-specific DNA binding	2.7e-07	6.56864
				CC - U2-type precatalytic spliceosome	8.7e-07	6.06048
				CC - mitochondrial inner membrane	1.1e-06	5.95861
				MF - GTP binding	1.2e-06	5.92082
				BP - regulation of DNA-tremplated transcription	1.8e-06	5.74473
				BP - negative regulation of DNA-templated transcription	1.8e-06	5.74473
				BP - regulation of alternative mRNA splicing, via spliceosome	2e-06	5.69897
				MF - repressor	2.4e-06	5.61979
				MF - DNA-binding transcription factor activity, RNA polymerase II-specific	4e-06	5.39794
				BP - positive regulation of transcription by RNA polymerase II	4.5e-06	5.34679

### Sheet: GORilla
GOFunction				GOProcess				GOComponent
GOdescription		FDR q value	-log10q	GODescription		FDR q value	-log10q	GODescription		FDR q value	-log10q
GOF-RNA binding		4.71e-14	13.327	GOP-RNA Processing		1.28e-11	10.8928	GOC-ribonucleoprotein complex		2.43e-08	7.61439
nucleic acid binding		2.95e-11	10.5302	RNA Metabolic Process		1.05e-09	8.97881	nucleolus		1.7e-08	7.76955
heterocyclic compound binding		1.38e-10	9.86012	GOP-RNA Splicing		6.28e-08	7.20204	GOC-nuclear part		1.34e-07	6.8729
organic cyclic compound binding		1.21e-10	9.91721	GOP-mRNA processing		2.38e-07	6.62342	intracellular organelle part		4.27e-07	6.36957
				nucleic acid metabolic process		2.21e-07	6.65561	nucleoplasm		1.01e-06	5.99568
only took GO terms with q<10E-6				organic cyclic compound metabolic process		3.26e-07	6.48678	organelle part		2.57e-06	5.59007
used all identified proteins as background list				cellular nitrogen compound metabolic process		3.11e-07	6.50724	preribosome		2.8e-06	5.55284
				RNA splicing, via transesterification reactions		3.42e-07	6.46597
				nucleobase-containing compound metabolic process		1.6e-06	5.79588	Eran Eden*, Roy Navon*, Israel Steinfeld, Doron Lipson and Zohar Yakhini. "GOrilla: A Tool For Discovery And Visualization of Enriched GO Terms in Ranked Gene Lists", BMC Bioinformatics 2009, 10:48.
				mRNA splicing via spliceosome		1.85e-06	5.73283	Eran Eden, Doron Lipson, Sivan Yogev, Zohar Yakhini. "Discovering Motifs in Ranked Lists of DNA sequences", PLoS Computational Biology, 3(3):e39, 2007
				RNA splicing via transesterification reactions with bluged adenosine as nucleophile		1.68e-06	5.77469
				heterocycle metabolic process		1.63e-06	5.78781
				rRNA processing		1.61e-06	5.79317
				cellular aromatic compound metabolic process		3.29e-06	5.4828
				rRNA metabolic process		3.51e-06	5.45469
				mRNA metabolic process		5.84e-06	5.23359
Using FC>1.2, ignroing q value
GOProcess		FDR q value	-log10q	GOFunction		FDR q value	-log10q	GOComponent		FDR q value	-log10q
RNA Processing		1.15e-18	17.9393	nucleic acid binding		7.13e-24	23.1469	GOC-nuclear part		3.62e-10	9.44129
RNA metabolic process		4.44e-17	16.3526	heterocyclic compound binding		2.57e-15	14.5901	nucleolus		2.55e-09	8.59346
GOP-mRNA processing		8.58e-14	13.0665	organic cyclic compound binding		2.49e-15	14.6038	ribonucleoprotein complex		1.12e-08	7.95078
GOP-RNA splicing		9.25e-14	13.0339	GOF-transcription regulator activity		1.56e-14	13.8069	GOC-nucleoplasm		1.48e-07	6.82974
nucleic acid metabolic process		5.58e-13	12.2534	RNA binding		2.32e-13	12.6345	intracellular organelle part		5.18e-06	5.28567
organic cyclic compound metabolic process		1.71e-11	10.767	GOF-DNA-binding transcription factor activity		4.41e-13	12.3556
mRNA metabolic process		2.35e-11	10.6289	RNA polymerase II regulatory region DNA binding		1.11e-11	10.9547
nucleobase-containing compound metabolic process		3.78e-11	10.4225	RNA polymerase II regulatory region sequence-specific DNA binding		9.71e-12	11.0128
heterocycle metabolic process		1.26e-10	9.89963	DNA-binding transcription factor activity, RNA polymerase II-specific		1.21e-11	10.9172
cellular aromatic compound metabolic process		2.82e-10	9.54975	double-stranded DNA binding		4.95e-11	10.3054
RNA splicing, via transesterification reactions		2.77e-10	9.55752	sequence-specific DNA binding		5.4e-11	10.2676
cellular nitrogen compound metabolic process		4.87e-10	9.31247	DNA binding		7.64e-11	10.1169
mRNA splicing, via spliceosome		2.4e-09	8.61979	regulatory region nucleic acid binding		7.14e-11	10.1463
RNA splicing, via transesterification reactions with bulged adenosine as nucleophile		2.23e-09	8.6517	transcription regulatory region DNA binding		6.63e-11	10.1785
regulation of transcription, DNA-templated		2.18e-09	8.66154	transcription regulatory region sequence-specific DNA binding		9.53e-11	10.0209
regulation of nucleic-acid templated transcription		2.24e-09	8.64975	sequence-specific double-stranded DNA binding		1.14e-10	9.9431
regulation of RNA metabolic process		2.12e-09	8.67366	RNA polymerase II proximal promoter sequence-specific DNA binding		9.51e-08	7.02182
regulation of RNA biosynthetic process		2.6e-09	8.58503	proximal promoter sequence-specific DNA binding		9.42e-08	7.02595
GOP-regulation of transcription by RNA polymerase II		5.09e-09	8.29328
regulation of gene expression		9.13e-09	8.03953
ncRNA metabolic process		3.01e-08	7.52143
rRNA processing		1.7e-07	6.76955
rRNA metabolic process		1.71e-07	6.767
regulation of cellular macromolecule biosynthetic process		2.17e-07	6.66354
regulation of macromolecule biosynthetic process		4.36e-07	6.36051
regulation of nucleobase-containing compound metabolic process		2.95e-06	5.53018
ncRNA processing		3.62e-06	5.44129
regulation of biosynthetic process		7.99e-06	5.09745

### Sheet: PantherdbGO
uploaded all identified proteins as background list; using GO Complete, Fisher's Exact, FDR and taking hits with FDR<10E-6; top list is q<0.05, FC>1.2
Biological Process Complete				Molecular Function complete				cellular component complete
Term	FDR	-log10FDR		Term	FDR	-log10FDR		term	FDR	-log10FDR		current release:19.0
RNA processing	8.12e-12	11.0904		nucleic acid binding	8.51e-14	13.0701		ribonucleoprotein complex	2.87e-13	12.5421
RNA biosynthetic process	2.35e-11	10.6289		RNA binding	1.98e-13	12.7033		membrane-enclosed lumen	2.68e-11	10.5719		PD Thomas, D Ebert, A Muruganujan, T Mushayahama, L-P Albou, H Mi, "PANTHER: Making Genome-Scale Phylogenetics Accessible to All," Protein Science, 2022, 31 (1), 8-22.
nucleic acid biosynthetic process	3.06e-11	10.5143		organic cyclic compound binding	1.34e-11	10.8729		intracellular organelle lumen	3.58e-11	10.4461			https://onlinelibrary.wiley.com/doi/10.1002/pro.4218
RNA metabolic process	3.66e-10	9.43652						nuclear lumen	5.16e-11	10.2874
nucleobase-containing compound biosynthetic process	1.2e-08	7.92082						organell lumen	5.36e-11	10.2708
gene expression	3.5e-08	7.45593						intracellular membrane-bound organelle	1.42e-10	9.84771
nucleic acid metabolic process	4.71e-08	7.32698						nucleolus	5.32e-10	9.27409
macromolecule biosynthetic process	8.81e-08	7.05502						nucleoplasm	1.31e-09	8.88273
ribosome biogenesis	2.5e-07	6.60206						nucleus	5.46e-08	7.26281
rRNA metabolic process	6.79e-07	6.16813						cytoskeleton	3.09e-07	6.51004
mRNA processing	6.85e-07	6.16431						preribosome	2.27e-06	5.64397
rRNA processing	1.29e-06	5.88941						membrane-bounded organelle	4.27e-06	5.36957
RNA splicing	1.45e-06	5.83863
ribonucleoprotein complex biogenesis	2.14e-06	5.66959
cellular biosynthetic process	2.28e-06	5.64207
FC>1.2 without q-value filter
Biological Proccess Complete				Molecular Function Complete				cellular component complete
Term	FDR	-log10FDR		Term	FDR	-log10FDR		Term	FDR	-log10FDR
RNA biosynthetic process	8.61e-16	15.065		nucleic acid binding	1.14e-24	23.9431		cytoplasm	2.33e-16	15.6326
nucleic acid biosynthetic process	2.98e-15	14.5258		organic cyclic compound binding	5.04e-14	13.2976		cytosol	4.47e-15	14.3497
RNA processing	3.79e-15	14.4214		transcription regulator activity	3.68e-13	12.4342		membrane-enclosed lumen	2.72e-14	13.5654
RNA metabolic process	2.18e-13	12.6615		RNA binding	5.35e-12	11.2716		cell periphery	3.19e-14	13.4962
nucleobase-containing compoound biosynthetic process	4.68e-13	12.3298		DNA-binding transcription factor activity	9.41e-12	11.0264		intracellular organelle lumen	3.4e-14	13.4685
gene expression	3.01e-11	10.5214		DNA binding	1.72e-11	10.7645		membrane-enclosed lumen	3.58e-14	13.4461
nucleic acid metabolic process	3.47e-11	10.4597		RNA polymerase II transcription regulatory region sequence-specific DNA binding	7.54e-11	10.1226		nucleus	3.9e-14	13.4089
RNA splicing	1.13e-10	9.94692		DNA-binding transcription factor activity, RNA polymerase II-specific	1.42e-10	9.84771		organelle lumen	4.54e-14	13.3429
regulation of RNA metabolic process	1.56e-10	9.80688		sequence-specific DNA binding	2.38e-10	9.62342		ribonucleoprotein complex	5.24e-14	13.2807
macromolecule biosynthetic process	1.8e-10	9.74473		sequence-specific double-stranded DNA binding	8.88e-10	9.05159		plasma membrane	7.75e-14	13.1107
mRNA processing	2.22e-10	9.65365		transcription regulatory region nucleic acid binding	9.13e-10	9.03953		nuclear lumen	8.28e-14	13.082
regulation of DNA-templated transcription	4.36e-10	9.36051		transcription cis-regulatory region binding	9.23e-10	9.0348		vesicle	5.37e-13	12.27
regulation of RNA biosynthetic process	6.41e-10	9.19314		double-stranded DNA binding	9.6e-10	9.01773		nucleoplasm	2.83e-13	12.5482
regulation of transcription by RNA polymerase II	1.06e-09	8.97469		ATP binding	4.37e-08	7.35952		intracellular membrane-bounded organelle	1.21e-10	9.91721
cellular biosynthetic process	5.1e-09	8.29243		adenyl nucleotide binding	1.34e-07	6.8729		nucleolus	1.66e-09	8.77989
biosynthetic process	1.3e-08	7.88606		RNA polymerase II cis-regulatory region sequence-specific DNA binding	1.57e-07	6.8041		cytoskeleton	7.57e-09	8.1209
nucleobase-containing compound metabolic process	1.56e-08	7.80688		adenyl ribonucleotide binding	2.16e-07	6.66555		endomembrane system	1.02e-07	6.9914
regulation of nucleobase-containing compound metabolic process	1.26e-07	6.89963		cis-regulatory region sequence-specific DNA binding	2.65e-07	6.57675		intracellular vesice	2.34e-07	6.63078
rRNA metabolic process	1.91e-07	6.71897						cytoplasmic vesicle	2.9e-07	6.5376
mRNA metabolic process	4.7e-07	6.3279						extracellular region	1.38e-06	5.86012
ribosome biogenesis	5.65e-07	6.24795						nuclear speck	1.71e-06	5.767
cellular response to stimulus	1.05e-06	5.97881						cell projection	2.51e-06	5.60033
microtubule-based process	1.84e-06	5.73518						cell-cell junction	2.67e-06	5.57349
rRNA processing	3.16e-06	5.50031						extracellular membrane-bounded organelle	3.13e-06	5.50446
cytoskeleton organization	3.45e-06	5.46218						extracellular exosome	3.21e-06	5.49349
regulation of molecular function	4.22e-06	5.37469						extracellular vesicle	3.25e-06	5.48812
RNA splicing, via transesterification reactions	5.7e-06	5.24413						extracellular organelle	3.38e-06	5.47108
ribonucleoprotein complex biogenesis	6.25e-06	5.20412						nuclear body	4.59e-06	5.33819
								chromosome	7.06e-06	5.1512
								chromatin	8.51e-06	5.07007
								extracellular space	8.73e-06	5.05899
								protein-DNA complex	9.06e-06	5.04287
								anchoring junction	9.68e-06	5.01412
