## Supplementary material for "Comprehensive Characterization of the Promoter Proximal Proteome of Single Copy Locus *FOXP2*": Table S6

### Sheet: TFBSPred
Predicted TF	Detected by MS	q<.05	FC>1.2 and q<.05	ignoring significance, FC>1.2
IRF8	N	-	-	-
NFATC1	Y	N	-	N
EBF1	N	-	-	-
EBF2	N	-	-	-
LEF1	Y	N	-	N
NR5A1	N	-	-	-
ZNF549	N	-	-	-
ETV1	N	-	-	-
RUNX2	N	-	-	-
NFYB	Y	N	-	N
NFYA	Y	N	-	Y
NFYC	Y	Y	Y	Y
ZNF93	Y	N	-	N
ZBTB6	N	-	-	-
Atoh1	N	-	-	-
Mafg	Y	N	-	N
ZNF136	N	-	-	-
SOX10	N	-	-	-
Sox3	N	-	-	-
ZKSCAN5	N	-	-	-
CTCF	Y	N	-	N
KLF9	Y	N	-	Y
KLF15	N	-	-	-
KLF1	N	-	-	-
EGR1	N	-	-	-
GRHL1	N	-	-	-
FOXA1	Y	N	-	N
FOXF2	N	-	-	-
FOXK1	Y	N	-	N
FOXA2	N	-	-	-
Foxo1	Y	N	-	N
FOXO3	Y	N	-	N
FOXA3	N	-	-	-
FOXF1	N	-	-	-
FOXK2	Y	N	-	N
FOXL2	N	-	-	-
FOXP1	N	-	-	-
FOXG1	N	-	-	-
FOXJ2	N	-	-	-
POU2F1	N	-	-	-
RFX3	N	-	-	-
RFX5	Y	Y	Y	Y
THRB	N	-	-	-
ASCL1	N	-	-	-
SNAI2	N	-	-	-
JUN	Y	N	-	N
Nfe2l2	N	-	-	-
Atf1	Y	Y	Y	Y
CREB1	Y	N	-	Y
GMEB2	Y	Y	Y	Y
Atf3	Y	N	-	N
Ar	N	-	-	-
SP1	Y	N	-	N
SMAD2	N	-	-	-
TP63	Y	N	-	N
TP73	N	-	-	-
Nrf1	N	-	-	-
HEY2	N	-	-	-
VEZF1	Y	N	-	Y
ZNF257	N	-	-	-
EGR2	N	-	-	-
ZSCAN29	N	-	-	-
KLF4	N	-	-	-
ESR1	N	-	-	-
MYCN	N	-	-	-
TGIF2	N	-	-	-
ZNF75D	N	-	-	-
SCRT2	N	-	-	-
CEBPD	N	-	-	-
CEBPA	Y	Y	N	N
CEBPE	N	-	-	-
TWIST1	N	-	-	-
CUX1	Y	N	-	N
MAFB	Y	N	-	N
NR2F1	N	-	-	-
NR2F2	Y	Y	Y	Y
NR4A1	N	-	-	-
Foxj3	Y	N	-	N
PRDM15	N	-	-	-
IRF5	N	-	-	-
IRF9	N	-	-	-
Irf1	N	-	-	-
KLF12	N	-	-	-
KLF5	N	-	-	-

### Sheet: PROMO
Predicted TF	Detected by MS	q<.05	FC>1.2 and q<.05	ignoring significance, FC>1.2
GR-alpha	N	-	-	-
STAT5A	N	-	-	-
c-Ets-2	N	-	-	-
IRF1	N	-	-	-
NF-AT1	N	-	-	-
SRY	N	-	-	-
TCF-4E	Y	N	-	N
GR	N	-	-	-
AP-2alphaA	Y	N	-	N
Pax-5	N	-	-	-
p53	Y	N	-	N
TFII-I	N	-	-	-
FOXP3	N	-	-	-
NFI/CTF	Y (NFI-X)	Y	N	N
RXR-alpha	N (beta detected)	-	-	-
MAZ	Y	N	N	Y
C/EBPbeta	Y	N	-	N
NF-1	Y	N	-	N
ENKTF-1	N	-	-	-
NF-AT2	Y (AKA NFATC1)	N	-	N
STAT4	N	-	-	-
c-Ets-1	N	-	-	-
STAT1beta	Y	N	-	N
EBF	N	-	-	-
T3R-beta1	N	-	-	-
C/EBPalpha	Y	Y	N	N
CTF	N	-	-	-
NF-Y	Y	Y (NFYC)	Y	Y (NFYC & NFYA)
E2F-1	N	-	-	-
GCF	N	-	-	-
LEF-1	Y	N	-	N
ETF	Y	N	-	N
NF-kappaB1	Y	N	-	N
NF-kappaB	Y	N	-	N
RelA (aka p65)	N	-	-	-
c-Jun	N	-	-	-
SP1	Y	N	-	N
PPAR-alpha:RXR-alpha	N	-	-	-
PEA3	N	-	-	-
AhR:Arnt	N	-	-	-
TCF-4	Y	N	-	N
ER-alpha	N	-	-	-
AP-1	Y	N	-	N
Elk-1	Y	N	-	N
Ik-1	N	-	-	-
E2F-1	N	-	-	-
c-Myb	N	-	-	-
IRF-2	Y	N (but IRF2BP2present)	-	N (but IRF2BP2 & IRFBP1 present)
PR B	N	-	-	-
PR A	N	-	-	-
GR-beta	N	-	-	-
XBP-1	N	-	-	-
HNF-1C	N	-	-	-
HNF-1A	N	-	-	-
POU2F2 (Oct-2.1)	N	-	-	-
YY1	Y	Y	Y	Y
HNF-4alpha	N	-	-	-
ATF-1	Y	Y	Y	Y
CREB	Y	N	-	Y
ATF3	Y	N	-	N
ATF-2	N	-	-	-
ATF	N	-	-	-
HNF-3alpha	N	-	-	-
TFIID	Y (several subunits)	N	-	N
GATA-1	N	-	-	-
HOXD9	Y	Y	Y	Y
HOXD10	N	-	-	-
AR	N	-	-	-
RAR-beta:RXR-alpha	N	-	-	-
WT1	N	-	-	-
c-Fos	N	-	-	-
GATA-2	N	-	-	-
RAR-beta	N	-	-	-
Egr-3	N	-	-	-
NF-AT1	N	-	-	-
ELF-1	Y	Y	Y	Y
VDR	N	-	-	-
PXR-1:RXR-alpha	N	-	-	-
COUP-TF1 (aka NR2F1)	N	-	-	-
POU2F1	N	-	-	-
MEF-2A	N	-	-	-
HNF-1B	N	-	-	-
USF2	Y	N	-	N
