## Supplementary material for "Comprehensive Characterization of the Promoter Proximal Proteome of Single Copy Locus *FOXP2*": Table S7

### Sheet: Sheet1
Protein	ENCODE Experiment Identifier	TSS1 promoter (chr7: 114084641-114087534) [2893 bp] Significant Signal in ChIP-Seq Data matrix [131 yes, 86 no]	upstream intergenic region between FOXP2 and PPP1R3A Significant signal in ChIP-Seq Data Matrix [19 yes, 198 no]	gene body Significant signal in ChIP-Seq Data matrix [158 yes, 59 no]	N>3 in gene body? [111 yes, 106 no]	enhancer 330/TSS2-3 (chr7:114411165-114418591) [7,426 bp] [97 yes, 120 no]	Detected by mass spec [71 detected, 146 not detected] {40 with signal at promoter detected; 91 with signal at promoter NOT detected} {31 with no signal at promoter detected; 55 with no signal at promoter NOT detected}	Enriched in label v NogRNA-ve (post contaminant filter) [57 enriched, 14 not enriched] {35 with signal at promoter enriched, 22 with no signal at promoter enriched} {9 with no signal at promoter not enriched; 5 with signal at promoter not enriched}	significant on target vs No gRNA+ve (q<.05) [13 enriched, 44 not enriched] {8 with signal at promoter enriched, 27 with signal at promoter not enriched} {5 with no signal at promoter enriched (but 1 has signal at downstream enhancer), 17 with no signal at promoter not enriched}	Enriched (FC>1.2) considering only q<0.05 [11 enriched, 2 not enriched] {6 with signal at promoter enriched, 2 with signal at promoter not enriched} {5 with no signal at promoter enriched (but one has signal at downstream enhancer)}	FC>1.2 vs NoG+ ignoring significance [25 enriched, 32 not enriched] {14 with signal at promoter enriched, 21 with signal at promoter NOT enriched} {9 with no signal at promoter enriched (but 3 have signal at downstream enhancer), 13 with no signal at promoter not enriched}	FC>1.2, ignoring significance and NoG- contaminant filter (only 2 proteins were included from NoG- contaminant filter, but they did not make it past FC>1.2 filter)	e330 coordinates in hg39: chr7:114416790-114418591
CTCF	ENCSR617IFZ Snyder Lab https//www.encodeproject.org/experiments/ENCSR617IFZ/	Y	Y	Y	Y	N	Y	Y	N	-	N	N	TSS3 coordinates in hg39: chr7:114415399-114416404
REST	ENCSR896UBV Snyder lab https://www.encodeproject.org/experiments/ENCSR896UBV/	Y	N	Y	Y	Y	N	-	-	-	-	-
YY1	ENCSR859RAO Snyder lab https://www.encodeproject.org/experiments/ENCSR859RAO/	Y	N	Y	Y	N	Y	Y	Y	Y	Y	Y
SP1 (293T)	ENCSR906PEI Snyder lab https://www.encodeproject.org/experiments/ENCSR906PEI/	N	N	N	N	N	Y	Y	N	-	N	N
FOXA1 (293T)	ENCSR094WHO Snyder lab https://www.encodeproject.org/experiments/ENCSR094WHO/	N	N	Y	Y	Y	Y	Y	N	-	N	N
MAZ	ENCSR290SSQ Snyder lab https://www.encodeproject.org/experiments/ENCSR290SSQ/	Y	N	Y	Y	Y	Y	Y	N	-	Y	Y
ZNF274	ENCSR178QVJ Snyder lab https://www.encodeproject.org/experiments/ENCSR178QVJ/	N	N	N	N	N	N	-	-	-	-	-
ATF2	ENCSR217HTK Snyder Lab https://www.encodeproject.org/experiments/ENCSR217HTK/	Y	N	Y	Y	Y	N	-	-	-	-	-
SUZ12 (293T)	ENCSR090ZDO Snyder lab https://www.encodeproject.org/experiments/ENCSR090ZDO/	N	N	N	N	N	Y	Y	N	-	N	N
TARDBP (293T)	ENCSR753GIA Snyder lab https://www.encodeproject.org/experiments/ENCSR753GIA/	Y	N	Y	N	N	Y	Y	Y	N	N	N
TCF7L2	ENCSR000EUY Farnham lab https://www.encodeproject.org/experiments/ENCSR000EUY/	Y	N	Y	Y	Y	Y	Y	N	-	N	N
ZNF24	ENCSR984MDV Snyder lab https://www.encodeproject.org/experiments/ENCSR984MDV/	Y	N	Y	Y	Y	Y	Y	N	-	N	N
BHLHE40 (293T)	ENCSR789GVU Snyder lab https://www.encodeproject.org/experiments/ENCSR789GVU/	N	N	N	N	N	N	-	-	-	-	-
FOXM1 (293T)	ENCSR831EIW Snyder lab https://www.encodeproject.org/experiments/ENCSR831EIW/	N	N	Y	N	N	Y (not quantified)	N	-	-	-	-
ZBTB11	ENCSR882ZTS Snyder lab https://www.encodeproject.org/experiments/ENCSR882ZTS/	Y	N	Y	Y	N	Y	Y	N	-	N	N
ARNT (293T)	ENCSR760UKJ Snyder lab https://www.encodeproject.org/experiments/ENCSR760UKJ/	N	N	Y	Y	N	N	-	-	-	-	-
ELF4 (293T)	ENCSR778QLY Snyder lab https://www.encodeproject.org/experiments/ENCSR778QLY/	N	N	N	N	N	N	-	-	-	-	-
FOXK2 (293T)	ENCSR872BOU Snyder lab https://www.encodeproject.org/experiments/ENCSR872BOU/	Y	N	Y	N	N	Y	Y	N	-	N	N
ZNF639	ENCSR080CST Snyder lab https://www.encodeproject.org/experiments/ENCSR080CST/	Y	N	Y	Y	Y	N	-	-	-	-	-
HDGF (293T)	ENCSR522LDJ Snyder lab https://www.encodeproject.org/experiments/ENCSR522LDJ/	N	N	N	N	N	Y	Y	Y	Y	Y	Y
MYNN	ENCSR707BNG Snyder lab https://www.encodeproject.org/experiments/ENCSR707BNG/	Y	N	Y	N	N	N	-	-	-	-	-
NFRKB (293T)	ENCSR997GPO Snyder lab https://www.encodeproject.org/experiments/ENCSR997GPO/	N	N	N	N	N	N	-	-	-	-	-
PBX3	ENCSR865HXK Myers lab https://www.encodeproject.org/experiments/ENCSR865HXK/	Y	N	N	N	N	Y (not quantified)	N	-	-	-	-
SETDB1	ENCSR348AGV Farnham lab https://www.encodeproject.org/experiments/ENCSR348AGV/	N	N	N	N	N	Y	Y	N	-	N	N
SP2	ENCSR807LQP Snyder lab https://www.encodeproject.org/experiments/ENCSR807LQP/	Y	N	Y	Y	Y	N	-	-	-	-	-
TRIM28	ENCSR618HNF Farnham lab https://www.encodeproject.org/experiments/ENCSR618HNF/	N	N	Y	Y	Y	Y	Y	N	-	Y	Y
ZBTB7A	ENCSR773REP Snyder lab https://www.encodeproject.org/experiments/ENCSR773REP/	Y	N	N	N	N	Y	Y	N	-	N	N
ZNF184	ENCSR020UPN Snyder lab https://www.encodeproject.org/experiments/ENCSR020UPN/	Y	N	Y	Y	N	Y	Y	N	-	Y	Y
ZNF263	ENCSR000EVD Farnham lab https://www.encodeproject.org/experiments/ENCSR000EVD/	Y	N	Y	Y	N	Y	Y	N	-	N	N
BCL11A	ENCSR021DJC Snyder lab https://www.encodeproject.org/experiments/ENCSR021DJC/	Y	N	Y	Y	Y	Y	Y	N	-	N	N
KLF16	ENCSR397DQC Snyder lab https://www.encodeproject.org/experiments/ENCSR397DQC/	Y	N	Y	Y	Y	Y	Y	N	-	N	N
PATZ1	ENCSR966ULI Snyder lab https://www.encodeproject.org/experiments/ENCSR966ULI/	Y	N	Y	Y	Y	N	-	-	-	-	-
PKNOX1 (293T)	ENCSR233FAG Snyder lab https://www.encodeproject.org/experiments/ENCSR233FAG/	Y	Y	Y	Y	Y	Y	Y	Y	N	N	N
ZBTB1	ENCSR927UJQ Snyder lab https://www.encodeproject.org/experiments/ENCSR927UJQ/	N	N	N	N	N	Y	N	-	-	-	N
ZEB1	ENCSR909HMT Snyder lab https://www.encodeproject.org/experiments/ENCSR909HMT/	Y	N	Y	Y	Y	Y	Y	Y	Y	Y	Y
ZNF121	ENCSR224QDY Snyder lab https://www.encodeproject.org/experiments/ENCSR224QDY/	N	N	Y	N	N	Y	N	-	-	-	N
ZNF830	ENCSR781DPA Snyder lab https://www.encodeproject.org/experiments/ENCSR781DPA/	N	N	N	N	N	Y	Y	N	-	Y	Y
ZNF384 (293T)	ENCSR882ICT Snyder lab https://www.encodeproject.org/experiments/ENCSR882ICT/	N	Y	Y	Y	Y	Y	Y	Y	Y	Y	Y
CTBP1 (293T)	ENCSR237TFX Snyder lab https://www.encodeproject.org/experiments/ENCSR237TFX/	Y	N	Y	Y	Y	N	-	-	-	-	-
ELK4	ENCSR000EVB Farnham lab https://www.encodeproject.org/experiments/ENCSR000EVB/	N	N	N	N	N	N	-	-	-	-	-
HOXA7	ENCSR600SMN Myers lab https://www.encodeproject.org/experiments/ENCSR600SMN/	N	N	N	N	N	Y	Y	Y	Y	Y	Y
KLF9	ENCSR076EZB Snyder lab https://www.encodeproject.org/experiments/ENCSR076EZB/	Y	N	Y	N	Y	Y	Y	N	-	Y	Y
LEF1 (293T)	ENCSR240XWM Snyder lab https://www.encodeproject.org/experiments/ENCSR240XWM/	N	N	Y	N	N	Y	Y	N	-	N	N
PRDM1	ENCSR098YLE Snyder lab https://www.encodeproject.org/experiments/ENCSR098YLE/	Y	Y	Y	Y	Y	N	-	-	-	-	-
PRDM10	ENCSR223TAV Snyder lab https://www.encodeproject.org/experiments/ENCSR223TAV/	Y	Y	Y	Y	Y	N	-	-	-	-	-
ZBTB21	ENCSR321MSF Snyder lab https://www.encodeproject.org/experiments/ENCSR321MSF/	Y	N	Y	Y	Y	Y (not quantified)	N	-	-	-	-
ZBTB26	ENCSR229DYF Snyder lab https://www.encodeproject.org/experiments/ENCSR229DYF/	Y	N	N	N	N	N	-	-	-	-	-
ZBTB49	ENCSR924GRG Snyder lab https://www.encodeproject.org/experiments/ENCSR924GRG/	N	N	Y	N	N	N	-	-	-	-	-
ZBTB8A	ENCSR481FEC Snyder lab https://www.encodeproject.org/experiments/ENCSR481FEC/	Y	N	Y	Y	Y	N	-	-	-	-	-
ZEB2	ENCSR417VWF Snyder lab https://www.encodeproject.org/experiments/ENCSR417VWF/	Y	Y	Y	Y	Y	Y	Y	N	-	N	N
ZNF138	ENCSR551KAP Snyder lab https://www.encodeproject.org/experiments/ENCSR551KAP/	N	N	Y	N	N	N	-	-	-	-	-
ZNF146	ENCSR689YFA Snyder lab https://www.encodeproject.org/experiments/ENCSR689YFA/	Y	N	Y	Y	Y	N	-	-	-	-	-
ZNF707	ENCSR854IPI Snyder lab https://www.encodeproject.org/experiments/ENCSR854IPI/	N	N	Y	N	N	N	-	-	-	-	-
GLI4	ENCSR211PZO Snyder lab https://www.encodeproject.org/experiments/ENCSR211PZO/	Y	N	N	N	N	N	-	-	-	-	-
KLF1	ENCSR859BMR Snyder lab https://www.encodeproject.org/experiments/ENCSR859BMR/	Y	N	Y	N	N	N	-	-	-	-	-
KLF10	ENCSR006GAQ Snyder lab https://www.encodeproject.org/experiments/ENCSR006GAQ/	Y	N	Y	Y	Y	Y	Y	N	-	Y	-
L3MBTL2 (293T)	ENCSR862PNL Snyder lab https://www.encodeproject.org/experiments/ENCSR862PNL/	Y	Y	Y	Y	N	Y (not quantified)	N	-	-	-	-
MEIS1	ENCSR186JMM Myers lab https://www.encodeproject.org/experiments/ENCSR186JMM/	N	N	Y	N	Y	Y	Y	N	-	Y	Y
MZF1	ENCSR298QUH Snyder lab https://www.encodeproject.org/experiments/ENCSR298QUH/	Y	N	Y	Y	N	N	-	-	-	-	-
PRDM4	ENCSR443MVV Snyder lab https://www.encodeproject.org/experiments/ENCSR443MVV/	Y	N	Y	Y	Y	N	-	-	-	-	-
RBAK	ENCSR441UBA Snyder lab https://www.encodeproject.org/experiments/ENCSR441UBA/	Y	N	Y	Y	Y	Y	Y	N	-	Y	Y
REPIN1	ENCSR146NLL Snyder lab https://www.encodeproject.org/experiments/ENCSR146NLL/	Y	N	Y	N	N	N	-	-	-	-	-
SALL2	ENCSR044FMM Snyder lab https://www.encodeproject.org/experiments/ENCSR044FMM/	N	N	N	N	N	Y	Y	N	-	N	N
TSHZ1	ENCSR217WRC Snyder lab https://www.encodeproject.org/experiments/ENCSR217WRC/	Y	N	Y	Y	Y	N	-	-	-	-	-
ZBTB10	ENCSR004PLU Snyder lab https://www.encodeproject.org/experiments/ENCSR004PLU/	Y	N	N	N	N	Y	Y	N	-	N	N
ZBTB12	ENCSR543KOA Snyder lab https://www.encodeproject.org/experiments/ENCSR543KOA/	Y	N	Y	Y	Y	N	-	-	-	-	-
ZBTB17	ENCSR631WAA Snyder lab https://www.encodeproject.org/experiments/ENCSR631WAA/	Y	Y	Y	Y	Y	N	-	-	-	-	-
ZBTB20	ENCSR460MBI Snyder lab https://www.encodeproject.org/experiments/ENCSR460MBI/	Y	N	Y	Y	Y	N	-	-	-	-	-
ZBTB44	ENCSR076STQ Snyder lab https://www.encodeproject.org/experiments/ENCSR076STQ/	Y	N	Y	Y	Y	N	-	-	-	-	-
ZFP3	ENCSR134QIE Snyder lab https://www.encodeproject.org/experiments/ENCSR134QIE/	N	N	Y	N	Y	N	-	-	-	-	-
ZFP37	ENCSR365GRX Snyder lab https://www.encodeproject.org/experiments/ENCSR365GRX/	Y	N	Y	Y	Y	Y	Y	N	-	Y	Y
ZFP41	ENCSR348ONY Snyder lab https://www.encodeproject.org/experiments/ENCSR348ONY/	Y	N	N	N	N	N	-	-	-	-	-
ZNF10	ENCSR019WUS Snyder lab https://www.encodeproject.org/experiments/ENCSR019WUS/	Y	N	Y	Y	Y	N	-	-	-	-	-
ZNF114	ENCSR985MYI Snyder lab https://www.encodeproject.org/experiments/ENCSR985MYI/	N	N	N	N	N	N	-	-	-	-	-
ZNF133	ENCSR283MWQ Snyder lab https://www.encodeproject.org/experiments/ENCSR283MWQ/	Y	N	Y	N	N	N	-	-	-	-	-
ZNF140	ENCSR464KFG Snyder lab https://www.encodeproject.org/experiments/ENCSR464KFG/	N	N	Y	Y	N	N	-	-	-	-	-
ZNF148	ENCSR736ZKL Snyder lab https://www.encodeproject.org/experiments/ENCSR736ZKL/	Y	N	Y	N	N	Y	Y	N	-	N	N
ZNF174	ENCSR516VQK Snyder lab https://www.encodeproject.org/experiments/ENCSR516VQK/	N	N	N	N	N	N	-	-	-	-	-
ZNF175	ENCSR103GAK Snyder lab https://www.encodeproject.org/experiments/ENCSR103GAK/	N	N	N	N	N	N	-	-	-	-	-
ZNF18	ENCSR977HTH Snyder lab https://www.encodeproject.org/experiments/ENCSR977HTH/	Y	N	Y	Y	Y	Y	Y	N	-	N	N
ZNF221	ENCSR194BBY Snyder lab https://www.encodeproject.org/experiments/ENCSR194BBY/	N	N	N	N	N	N	-	-	-	-	-
ZNF23	ENCSR679KXF Snyder lab https://www.encodeproject.org/experiments/ENCSR679KXF/	N	N	N	N	N	N	-	-	-	-	-
ZNF239	ENCSR440COG Snyder lab https://www.encodeproject.org/experiments/ENCSR440COG/	Y	N	Y	N	N	N	-	-	-	-	-
ZNF280D	ENCSR451CTX Snyder lab https://www.encodeproject.org/experiments/ENCSR451CYX/	Y	N	Y	N	N	Y	Y	N	-	N	N
ZNF292	ENCSR228PGT Snyder lab https://www.encodeproject.org/experiments/ENCSR228PGT/	N	N	Y	N	N	Y	Y	N	-	N	N
ZNF302	ENCSR513MGG Snyder lab https://www.encodeproject.org/experiments/ENCSR513MGG/	N	N	Y	N	N	Y	Y	N	-	N	N
ZNF311	ENCSR096LSN Snyder lab https://www.encodeproject.org/experiments/ENCSR096LSN/	N	N	N	N	N	Y	Y	N	-	N	N
ZNF324	ENCSR768HOH Snyder lab https://www.encodeproject.org/experiments/ENCSR768HOH/	Y	N	Y	Y	Y	N	-	-	-	-	-
ZNF335	ENCSR328SUD Snyder lab https://www.encodeproject.org/experiments/ENCSR328SUD/	Y	Y	Y	Y	Y	N	-	-	-	-	-
ZNF34	ENCSR727PIC Snyder lab https://www.encodeproject.org/experiments/ENCSR727PIC/	N	N	Y	Y	Y	N	-	-	-	-	-
ZNF350	ENCSR854ORP Snyder lab https://www.encodeproject.org/experiments/ENCSR854ORP/	N	N	Y	N	N	N	-	-	-	-	-
ZNF354C	ENCSR289NSN Snyder lab https://www.encodeproject.org/experiments/ENCSR289NSN/	N	N	Y	N	N	N	-	-	-	-	-
ZNF362	ENCSR715QNO Snyder lab https://www.encodeproject.org/experiments/ENCSR715QNO/	N	Y	Y	Y	Y	N	-	-	-	-	-
ZNF398	ENCSR676ZEF Snyder lab https://www.encodeproject.org/experiments/ENCSR676ZEF/	Y	N	Y	Y	Y	N	-	-	-	-	-
ZNF416	ENCSR604CNJ Snyder lab https://www.encodeproject.org/experiments/ENCSR604CNJ/	N	N	N	N	N	N	-	-	-	-	-
ZNF423	ENCSR477OJI Snyder lab https://www.encodeproject.org/experiments/ENCSR477OJI/	Y	N	Y	N	N	N	-	-	-	-	-
ZNF449	ENCSR738SLS Snyder lab https://www.encodeproject.org/experiments/ENCSR738SLS/	Y	N	Y	Y	Y	Y	Y	N	-	N	N
ZNF48	ENCSR517DDU Snyder lab https://www.encodeproject.org/experiments/ENCSR517DDU/	N	N	N	N	N	N	-	-	-	-	-
ZNF501	ENCSR461ZJT Snyder lab https://www.encodeproject.org/experiments/ENCSR461ZJT/	Y	N	Y	Y	Y	Y	Y	N	-	Y	Y
ZNF510	ENCSR595FAO Snyder lab https://www.encodeproject.org/experiments/ENCSR595FAO/	N	N	Y	Y	N	Y	Y	N	-	Y	Y
ZNF513	ENCSR503DPC Snyder lab https://www.encodeproject.org/experiments/ENCSR503DPC/	Y	N	Y	Y	Y	N	-	-	-	-	-
ZNF530	ENCSR701RXW Snyder lab https://www.encodeproject.org/experiments/ENCSR701RXW/	N	N	Y	N	N	N	-	-	-	-	-
ZNF547	ENCSR909TSW Snyder lab https://www.encodeproject.org/experiments/ENCSR909TSW/	Y	N	Y	N	N	N	-	-	-	-	-
ZNF548	ENCSR892ZTO Snyder lab https://www.encodeproject.org/experiments/ENCSR892ZTO/	N	N	N	N	N	N	-	-	-	-	-
ZNF549	ENCSR185QFX Snyder lab https://www.encodeproject.org/experiments/ENCSR185QFX/	N	N	N	N	N	N	-	-	-	-	-
ZNF558	ENCSR447ZTA Snyder lab https://www.encodeproject.org/experiments/ENCSR447ZTA/	Y	N	Y	Y	Y	N	-	-	-	-	-
ZNF561	ENCSR125ULS Snyder lab https://www.encodeproject.org/experiments/ENCSR125ULS/	N	N	Y	N	N	N	-	-	-	-	-
ZNF571	ENCSR421QXA Snyder lab https://www.encodeproject.org/experiments/ENCSR421QXA/	N	N	N	N	N	N	-	-	-	-	-
ZNF580	ENCSR668HOP Snyder lab https://www.encodeproject.org/experiments/ENCSR668HOP/	Y	N	Y	Y	Y	Y	Y	Y	Y	Y	Y
ZNF624	ENCSR878DES Snyder lab https://www.encodeproject.org/experiments/ENCSR878DES/	N	N	Y	N	Y	N	-	-	-	-	-
ZNF629	ENCSR351NON Snyder lab https://www.encodeproject.org/experiments/ENCSR351NON/	Y	Y	Y	Y	Y	N	-	-	-	-	-
ZNF660	ENCSR283DOU Snyder lab https://www.encodeproject.org/experiments/ENCSR283DOU/	Y	Y	Y	Y	Y	N	-	-	-	-	-
ZNF670	ENCSR233MWH Snyder lab https://www.encodeproject.org/experiments/ENCSR233MWH/	N	N	N	N	N	N	-	-	-	-	-
ZNF704	ENCSR194KWL Snyder lab https://www.encodeproject.org/experiments/ENCSR194KWL/	N	N	N	N	N	Y (not quantified)	N	-	-	-	-
ZNF747	ENCSR487IAS Snyder lab https://www.encodeproject.org/experiments/ENCSR497IAS/	N	N	N	N	N	N	-	-	-	-	-
ZNF76	ENCSR072LQF Snyder lab https://www.encodeproject.org/experiments/ENCSR072LQF/	Y	N	Y	Y	Y	N	-	-	-	-	-
ZNF768	ENCSR070HWF Snyder lab https://www.encodeproject.org/experiments/ENCSR070HWF/	Y	N	N	N	N	Y	Y	Y	Y	Y	Y
ZNF770	ENCSR242BGR Snyder lab https://www.encodeproject.org/experiments/ENCSR242BGR/	N	N	Y	Y	N	N	-	-	-	-	-
ZNF776	ENCSR274LVQ Snyder lab https://www.encodeproject.org/experiments/ENCSR274LVQ/	Y	N	Y	N	Y	N	-	-	-	-	-
ZNF777	ENCSR295BIP Snyder lab https://www.encodeproject.org/experiments/ENCSR295BIP/	N	N	N	N	N	N	-	-	-	-	-
ZNF785	ENCSR950ACO Snyder lab https://www.encodeproject.org/experiments/ENCSR950ACO/	Y	N	N	N	N	N	-	-	-	-	-
ZNF792	ENCSR679STZ Snyder lab https://www.encodeproject.org/experiments/ENCSR679STZ/	Y	N	Y	N	N	N	-	-	-	-	-
ZSCAN18	ENCSR721QZV Snyder lab https://www.encodeproject.org/experiments/ENCSR721QZV/	Y	N	Y	N	N	N	-	-	-	-	-
ZSCAN21	ENCSR253CKN Snyder lab https://www.encodeproject.org/experiments/ENCSR253CKN/	Y	N	Y	Y	Y	Y	Y	N	-	N	N
ZSCAN30	ENCSR768VNZ Snyder lab https://www.encodeproject.org/experiments/ENCSR768VNZ/	Y	Y	Y	Y	Y	Y	Y	N	-	N	N
ZSCAN5A	ENCSR357QJR Snyder lab https://www.encodeproject.org/experiments/ENCSR357QJR/	Y	N	Y	N	Y	N	-	-	-	-	-
AEBP2	ENCSR769JRS Snyder lab https://www.encodeproject.org/experiments/ENCSR769JRS/	N	N	Y	N	Y	N	-	-	-	-	-
BCL11B	ENCSR770PQN Snyder lab https://www.encodeproject.org/experiments/ENCSR770PQN/	Y	N	Y	N	N	N	-	-	-	-	-
BCL6B	ENCSR673SGK Snyder lab https://www.encodeproject.org/experiments/ENCSR673SGK/	Y	N	Y	Y	Y	N	-	-	-	-	-
EGR2	ENCSR919CZU Snyder lab https://www.encodeproject.org/experiments/ENCSR919CZU/	Y	N	Y	Y	N	N	-	-	-	-	-
FEZF1	ENCSR827NWO Snyder lab https://www.encodeproject.org/experiments/ENCSR827NWO/	Y	N	Y	Y	Y	N	-	-	-	-	-
GFI1B	ENCSR445PDR Snyder lab https://www.encodeproject.org/experiments/ENCSR445PDR/	N	N	Y	Y	Y	N	-	-	-	-	-
GLI2	ENCSR978EQY Snyder lab https://www.encodeproject.org/experiments/ENCSR978EQY/	N	N	Y	Y	Y	Y (not quantified)	N	-	-	-	-
GLIS1	ENCSR482BBZ Snyder lab https://www.encodeproject.org/experiments/ENCSR482BBZ/	Y	N	Y	N	N	N	-	-	-	-	-
GLIS2	ENCSR535DIA Snyder lab https://www.encodeproject.org/experiments/ENCSR535DIA/	Y	N	Y	N	N	N	-	-	-	-	-
HIC1	ENCSR803GYT Snyder lab https://www.encodeproject.org/experiments/ENCSR803GYT/	Y	N	Y	Y	Y	Y (not quantified)	N	-	-	-	-
HOXB7	ENCSR847PFO Myers lab https://www.encodeproject.org/experiments/ENCSR847PFO/	N	N	N	N	N	Y	Y	Y	Y	Y	Y
HOXC10	ENCSR294SAK Myers lab https://www.encodeproject.org/experiments/ENCSR294SAK/	N	N	N	N	N	Y (not quantified)	N	-	-	-	-
HOXD13	ENCSR418XXL Myers lab https://www.encodeproject.org/experiments/ENCSR418XXL/	N	N	Y	N	N	Y	Y	N	-	N	N
IKZF3	ENCSR304AMN Snyder lab https://www.encodeproject.org/experiments/ENCSR304AMN/	Y	Y	Y	Y	Y	N	-	-	-	-	-
INSM2	ENCSR382GSF Snyder lab https://www.encodeproject.org/experiments/ENCSR382GSF/	Y	N	Y	Y	Y	N	-	-	-	-	-
KLF17	ENCSR065WUF Snyder lab https://www.encodeproject.org/experiments/ENCSR065WUF/	Y	N	N	N	N	N	-	-	-	-	-
KLF7	ENCSR604VWJ Snyder lab https://www.encodeproject.org/experiments/ENCSR604VWJ/	Y	N	Y	Y	Y	N	-	-	-	-	-
KLF8	ENCSR635NOQ Snyder lab https://www.encodeproject.org/experiments/ENCSR635NOQ/	Y	N	Y	Y	Y	N	-	-	-	-	-
OSR2	ENCSR324LTM Snyder lab https://www.encodeproject.org/experiments/ENCSR324LTM/	Y	N	Y	Y	Y	N	-	-	-	-	-
OVOL3	ENCSR768LIO Snyder lab https://www.encodeproject.org/experiments/ENCSR768LIO/	Y	N	Y	Y	Y	N	-	-	-	-	-
PRDM2	ENCSR714LYA Snyder lab https://www.encodeproject.org/experiments/ENCSR714LYA/	N	N	N	N	N	Y (not quantified)	N	-	-	-	-
PRDM6	ENCSR892QHR Snyder lab https://www.encodeproject.org/experiments/ENCSR892QHR/	Y	Y	Y	Y	Y	N	-	-	-	-	-
SCRT1	ENCSR605MGM Snyder lab https://www.encodeproject.org/experiments/ENCSR605MGM/	Y	N	Y	Y	Y	N	-	-	-	-	-
SCRT2	ENCSR338DGO Snyder lab https://www.encodeproject.org/experiments/ENCSR338DGO/	Y	N	Y	Y	Y	N	-	-	-	-	-
SP3	ENCSR141PZA Snyder lab https://www.encodeproject.org/experiments/ENCSR141PZA/	Y	N	Y	N	Y	Y	Y	N	-	Y	Y
SP7	ENCSR468IJT Snyder lab https://www.encodeproject.org/experiments/ENCSR468IJT/	Y	N	Y	Y	Y	N	-	-	-	-	-
WT1	ENCSR966PJJ Snyder lab https://www.encodeproject.org/experiments/ENCSR966PJJ/	Y	N	Y	Y	Y	N	-	-	-	-	-
YY2	ENCSR692HSE Snyder lab https://www.encodeproject.org/experiments/ENCSR692HSE/	Y	N	Y	N	Y	Y	Y	Y	Y	Y	Y
ZBTB48	ENCSR781EQJ Snyder lab https://www.encodeproject.org/experiments/ENCSR781EQJ/	Y	Y	Y	N	Y	Y (not quantified)	N	-	-	-	-
ZBTB6	ENCSR619OUC Snyder lab https://www.encodeproject.org/experiments/ENCSR619OUC/	N	N	Y	N	N	N	-	-	-	-	-
ZFHX2	ENCSR632SIM Snyder lab https://www.encodeproject.org/experiments/ENCSR632SIM/	Y	N	Y	Y	Y	Y	Y	Y	Y	Y	Y
ZFP69B	ENCSR381VYR Snyder lab https://www.encodeproject.org/experiments/ENCSR381VYR/	Y	N	Y	Y	Y	N	-	-	-	-	-
ZIC2	ENCSR72MWW Snyder lab https://www.encodeproject.org/experiments/ENCSR728MWW/	Y	N	Y	Y	Y	Y	Y	N	-	N	N
ZNF112	ENCSR751PNN Snyder lab https://www.encodeproject.org/experiments/ENCSR751PNN/	N	N	N	N	N	Y	Y	Y	Y	Y	Y
ZNF132	ENCSR138RCE Snyder lab https://www.encodeproject.org/experiments/ENCSR138RCE/	N	N	N	N	N	N	-	-	-	-	-
ZNF155	ENCSR801BWR Snyder lab https://www.encodeproject.org/experiments/ENCSR801BWR/	N	N	N	N	N	N	-	-	-	-	-
ZNF157	ENCSR564YYW Snyder lab https://www.encodeproject.org/experiments/ENCSR564YYW/	Y	N	N (but binds just past 3' end)	N	N	N	-	-	-	-	-
ZNF16	ENCSR093HXE Snyder lab https://www.encodeproject.org/experiments/ENCSR093HXE/	Y	N	N	N	N	N	-	-	-	-	-
ZNF169	ENCSR661AXW Snyder lab https://www.encodeproject.org/experiments/ENCSR661AXW/	Y	N	N	N	N	N	-	-	-	-	-
ZNF189	ENCSR163RYW Snyder lab https://www.encodeproject.org/experiments/ENCSR163RYW/	Y	N	Y	Y	Y	N	-	-	-	-	-
ZNF19	ENCSR811JJM Snyder lab https://www.encodeproject.org/experiments/ENCSR811JJM/	Y	N	Y	Y	Y	N	-	-	-	-	-
ZNF2	ENCSR011CKE Snyder lab https://www.encodeproject.org/experiments/ENCSR011CKE/	Y	N	Y	Y	Y	N	-	-	-	-	-
ZNF202	ENCSR996FYT Snyder lab https://www.encodeproject.org/experiments/ENCSR996FYT/	Y	Y	Y	Y	N	N	-	-	-	-	-
ZNF211	ENCSR365DQH Snyder lab https://www.encodeproject.org/experiments/ENCSR365DQH/	N	N	Y	N	N	N	-	-	-	-	-
ZNF214	ENCSR993DED Snyder lab https://www.encodeproject.org/experiments/ENCSR993DED/	N	N	N	N	N	N	-	-	-	-	-
ZNF223	ENCSR906PCS Snyder lab https://www.encodeproject.org/experiments/ENCSR906PCS/	Y	N	Y	N	N	N	-	-	-	-	-
ZNF248	ENCSR338SEM Snyder lab https://www.encodeproject.org/experiments/ENCSR338SEM/	N	N	Y	N	N	N	-	-	-	-	-
ZNF26	ENCSR028EGI Snyder lab https://www.encodeproject.org/experiments/ENCSR028EGI/	N	N	N	N	N	N	-	-	-	-	-
ZNF266	ENCSR466VYP Snyder lab https://www.encodeproject.org/experiments/ENCSR466VYP/	Y	N	Y	Y	N	N	-	-	-	-	-
ZNF280C	ENCSR076KZW Snyder lab https://www.encodeproject.org/experiments/ENCSR076KZW/	N	N	N	N	N	Y	Y	N	-	N	N
ZNF341	ENCSR185FOY Snyder lab https://www.encodeproject.org/experiments/ENCSR185FOY/	Y	N	Y	Y	N	N	-	-	-	-	-
ZNF366	ENCSR106EBH Snyder lab https://www.encodeproject.org/experiments/ENCSR106EBH/	Y	N	Y	Y	Y	N	-	-	-	-	-
ZNF37A	ENCSR371LLY Snyder lab https://www.encodeproject.org/experiments/ENCSR371LLY/	N	N	N	N	N	N	-	-	-	-	-
ZNF391	ENCSR210MET Snyder lab https://www.encodeproject.org/experiments/ENCSR210MET/	Y	Y	Y	Y	Y	N	-	-	-	-	-
ZNF394	ENCSR125DNC Snyder lab https://www.encodeproject.org/experiments/ENCSR125DNC/	Y	N	Y	Y	Y	N	-	-	-	-	-
ZNF404	ENCSR669GUM Snyder lab https://www.encodeproject.org/experiments/ENCSR669GUM/	N	N	Y	Y	N	N	-	-	-	-	-
ZNF426	ENCSR224NFP Snyder lab https://www.encodeproject.org/experiments/ENCSR224NFP/	N	N	Y	Y	N	N	-	-	-	-	-
ZNF433	ENCSR586BRJ Snyder lab https://www.encodeproject.org/experiments/ENCSR586BRJ/	N	N	Y	Y	N	N	-	-	-	-	-
ZNF473	ENCSR567XAM Snyder lab https://www.encodeproject.org/experiments/ENCSR567XAM/	N	N	N	N	N	N	-	-	-	-	-
ZNF488	ENCSR363XBR Snyder lab https://www.encodeproject.org/experiments/ENCSR363XBR/	Y	N	Y	Y	Y	N	-	-	-	-	-
ZNF514	ENCSR897RVP Snyder lab https://www.encodeproject.org/experiments/ENCSR897RVP/	N	N	Y	N	N	N	-	-	-	-	-
ZNF518A	ENCSR159GFL Snyder lab https://www.encodeproject.org/experiments/ENCSR159GFL/	Y	N	Y	Y	Y	N	-	-	-	-	-
ZNF521	ENCSR665KYH Snyder lab https://www.encodeproject.org/experiments/ENCSR665KYH/	N	N	N	N	N	N	-	-	-	-	-
ZNF529	ENCSR754SOI Snyder lab https://www.encodeproject.org/experiments/ENCSR754SOI/	N	N	Y	Y	N	N	-	-	-	-	-
ZNF544	ENCSR167XFW Snyder lab https://www.encodeproject.org/experiments/ENCSR167XFW/	N	N	N	N	N	N	-	-	-	-	-
ZNF555	ENCSR767XSF Snyder lab https://www.encodeproject.org/experiments/ENCSR767XSF/	N	N	Y	Y	N	Y (not quantified)	N	-	-	-	-
ZNF560	ENCSR538RDA Snyder lab https://www.encodeproject.org/experiments/ENCSR538RDA/	N	N	Y	Y	N	N	-	-	-	-	-
ZNF585B	ENCSR011XCI Snyder lab https://www.encodeproject.org/experiments/ENCSR011XCI/	N	N	Y	Y	N	Y	Y	N	-	Y	Y
ZNF596	ENCSR344SBD Snyder lab https://www.encodeproject.org/experiments/ENCSR344SBD/	Y	N	Y	Y	Y	N	-	-	-	-	-
ZNF600	ENCSR017QBI Snyder lab https://www.encodeproject.org/experiments/ENCSR017QBI/	Y	N	Y	Y	Y	N	-	-	-	-	-
ZNF610	ENCSR691TXI Snyder lab https://www.encodeproject.org/experiments/ENCSR691TXI/	Y	N	Y	Y	Y	N	-	-	-	-	-
ZNF621	ENCSR858FAN Snyder lab https://www.encodeproject.org/experiments/ENCSR858FAN/	N	N	N	N	N	N	-	-	-	-	-
ZNF623	ENCSR022IZK Snyder lab https://www.encodeproject.org/experiments/ENCSR022IZK/	Y	N	Y	Y	N	N	-	-	-	-	-
ZNF626	ENCSR588MQZ Snyder lab https://www.encodeproject.org/experiments/ENCSR588MQZ/	N	N	N	N	N	N	-	-	-	-	-
ZNF645	ENCSR776LDJ Snyder lab https://www.encodeproject.org/experiments/ENCSR776LDJ/	Y	N	Y	Y	Y	N	-	-	-	-	-
ZNF654	ENCSR504VDV Snyder lab https://www.encodeproject.org/experiments/ENCSR504VDV/	N	Y	Y	Y	Y	N	-	-	-	-	-
ZNF658	ENCSR762DQP Snyder lab https://www.encodeproject.org/experiments/ENCSR762DQP/	Y	N	N	N	N	Y	Y	N	-	N	N
ZNF664	ENCSR714LZQ Snyder lab https://www.encodeproject.org/experiments/ENCSR714LZQ/	Y	N	Y	Y	Y	N	-	-	-	-	-
ZNF677	ENCSR279KDC Snyder lab https://www.encodeproject.org/experiments/ENCSR279KDC/	N	N	Y	N	N	N	-	-	-	-	-
ZNF680	ENCSR307CKC Snyder lab https://www.encodeproject.org/experiments/ENCSR307CKC/	Y	N	Y	Y	N	N	-	-	-	-	-
ZNF692	ENCSR418MKG Snyder lab https://www.encodeproject.org/experiments/ENCSR418MKG/	Y	N	Y	Y	Y	N	-	-	-	-	-
ZNF701	ENCSR547TGL Snyder lab https://www.encodeproject.org/experiments/ENCSR547TGL/	N	N	N	N	N	Y (not quantified)	N	-	-	-	N
ZNF791	ENCSR775HFF Snyder lab https://www.encodeproject.org/experiments/ENCSR775HFF/	Y	N	Y	N	N	N	-	-	-	-	-
ZNF837	ENCSR711UOA Snyder lab https://www.encodeproject.org/experiments/ENCSR711UOA/	Y	N	N	N	N	N	-	-	-	-	-
ZNF843	ENCSR502KPJ Snyder lab https://www.encodeproject.org/experiments/ENCSR502KPJ/	Y	N	Y	Y	Y	N	-	-	-	-	-
ZSCAN16	ENCSR864VJE Snyder lab https://www.encodeproject.org/experiments/ENCSR864VJE/	Y	N	Y	N	N	N	-	-	-	-	-
ZSCAN23	ENCSR705ASR Snyder lab https://www.encodeproject.org/experiments/ENCSR705ASR/	Y	N	Y	Y	Y	N	-	-	-	-	-
ZSCAN26	ENCSR501NSC Snyder lab https://www.encodeproject.org/experiments/ENCSR501NSC/	N	N	N	N	N	Y	Y	N	-	Y	Y
ZSCAN4	ENCSR211GNP Snyder lab https://www.encodeproject.org/experiments/ENCSR211GNP/	Y	N	Y	Y	Y	N	-	-	-	-	-
ZSCAN5C	ENCSR731AGO Snyder lab https://www.encodeproject.org/experiments/ENCSR731AGO/	Y	N	Y	Y	Y	N	-	-	-	-	-
ZXDB	ENCSR559IOZ Snyder lab https://www.encodeproject.org/experiments/ENCSR559IOZ/	Y	N	Y	Y	Y	N	-	-	-	-	-
		chr7: 114084641-114087534				chr7:114411165-114418591
HISTONE MODS
H3K4Me3	ENCSR000DTU Stamatoyannopoulos lab https://www.encodeproject.org/experiments/ENCSR000DTU/	Y	N	Y	N	Y
H3K27Ac	ENCSR000FCH Farnham lab https://www.encodeproject.org/experiments/ENCSR000FCH/	Y	N	Y	Y	Y
H3K4Me1	ENCSR000FCG Farnham lab https://www.encodeproject.org/experiments/ENCSR000FCG/	N	N	Y	Y	Y
H3K36me3	ENCSR910LIE Farnham lab https://www.encodeproject.org/experiments/ENCSR910LIE/	N	N	Y	N	N
H3K9me3	ENCSR000FCJ Farnham lab https://www.encodeproject.org/experiments/ENCSR000FCJ/	N	N	Y	N	N
